# Shifts in the population-genetic landscape of the ciliate genus Paramecium

**DOI:** 10.64898/2026.05.26.727746

**Authors:** Farhan Ali, Ravina Telkar, Samuel F. Miller, Jiahao Ni, Lydia Bright, John P. DeLong, Kristi L. Montooth, Sascha Krenek, Masahiro Fujishima, Kenji Nanba, Michael Lynch

## Abstract

Ciliates are one of the most ecologically diverse and morphologically intricate unicellular organisms. Despite their evolutionary significance and their prominence in cell-biological research, the population-genetic processes governing their diversification have received remarkably little attention. A fundamental unresolved problem is the existence of geographic isolation among free-living protists and its consequences for species richness. We addressed this issue in the model ciliate *Paramecium* by sequencing genomes of hundreds of isolates collected worldwide, capturing multiple morphological and cryptic species, with multiple populations each. Contrary to previous reports, we found evidence of geographic differentiation in the majority of species. In a few cases, geographic structure became evident when deeply diverging clades in a species were treated separately. This suggests that the biogeographical patterns of *Paramecium* have been shaped by periods of genetic isolation leading to speciation, with rare events of global dispersal realized over its long evolutionary history. Despite being largely isolated, populations were remarkably similar in their effective population size, recombination rate, and efficacy of natural selection. Across species, selection appears to be least effective in *Paramecium aurelia* lineages, and most effective in *P. bursaria*, presumably due to differences in their breeding characteristics. Despite differences among species in the population-genetic environment, patterns of variation across the genome remained consistent. Selective constraints on a core set of genes seemed to have gradually diverged across the species phylogeny. Genes with multiple copies retained from whole-genome duplication events in *P. aurelia* were found to be under relatively relaxed purifying selection. Moving forward, this dataset will serve to test hypotheses on the ecological and cellular complexity of *Paramecium* and beyond.
