## Supplemental Tables S1 and S3 for "Shifts in the population-genetic landscape of the ciliate genus Paramecium"

### Sheet: Table S1
collection	source	latitude	longitude	population	species	sample
Arizona	Ayer Lake	33.2802	-111.154	C	biaurelia	AL7-10
Arizona	Ayer Lake	33.2802	-111.154	C	biaurelia	AL7-25
Arizona	Ayer Lake	33.2802	-111.154	C	biaurelia	AL7-27_B
Arizona	Ayer Lake	33.2802	-111.154	A	multimicronucleatum	AL7-30
Arizona	Ayer Lake	33.2802	-111.154	A	primaurelia_cladeB	AL1-1
Arizona	Ayer Lake	33.2802	-111.154	A	primaurelia_cladeB	AL1-4
Arizona	Ayer Lake	33.2802	-111.154	A	primaurelia_cladeB	AL2-10
Arizona	Ayer Lake	33.2802	-111.154	A	primaurelia_cladeB	AL3-6
Arizona	Ayer Lake	33.2802	-111.154	A	primaurelia_cladeB	AL3-7
Arizona	Ayer Lake	33.2802	-111.154	A	primaurelia_cladeB	AL3-B
Arizona	Ayer Lake	33.2802	-111.154	A	primaurelia_cladeB	AL3B
Arizona	Ayer Lake	33.2802	-111.154	A	primaurelia_cladeB	AL4-A
Arizona	Ayer Lake	33.2802	-111.154	A	primaurelia_cladeB	AL6A
Arizona	Canyon Lake	33.5418	-111.436	E	biaurelia	CL12-1
Arizona	Canyon Lake	33.5418	-111.436	E	biaurelia	CL12-3
Arizona	Canyon Lake	33.5418	-111.436	E	biaurelia	CL12-8
Arizona	Canyon Lake	33.5418	-111.436	E	biaurelia	CL5-12
Arizona	Canyon Lake	33.5418	-111.436	D	primaurelia_cladeA	CL11-10
Arizona	Canyon Lake	33.5418	-111.436	D	primaurelia_cladeB	CL11-15
Arizona	Canyon Lake	33.5418	-111.436	D	primaurelia_cladeB	CL11-3
Arizona	Canyon Lake	33.5418	-111.436	D	primaurelia_cladeB	CL_1-14
Arizona	Canyon Lake	33.5418	-111.436	D	primaurelia_cladeB	CL3-12
Arizona	Canyon Lake	33.5418	-111.436	D	primaurelia_cladeB	CL5-1
Arizona	Canyon Lake	33.5418	-111.436	D	primaurelia_cladeB	CL5-11
Arizona	Canyon Lake	33.5418	-111.436	D	primaurelia_cladeB	CL5-2
Arizona	Canyon Lake	33.5418	-111.436	A	quindecaurelia	CL11-12
Arizona	Canyon Lake	33.5418	-111.436	A	quindecaurelia	CL11-13
Arizona	Canyon Lake	33.5418	-111.436	A	quindecaurelia	CL11-14
Arizona	Canyon Lake	33.5418	-111.436	A	quindecaurelia	CL11-16
Arizona	Canyon Lake	33.5418	-111.436	A	quindecaurelia	CL11-19
Arizona	Canyon Lake	33.5418	-111.436	A	quindecaurelia	CL11-20
Arizona	Canyon Lake	33.5418	-111.436	A	quindecaurelia	CL11-24
Arizona	Canyon Lake	33.5418	-111.436	A	triaurelia	CL12-12
Arizona	Canyon Lake	33.5418	-111.436	A	triaurelia	CL12-18
Arizona	Canyon Lake	33.5418	-111.436	A	triaurelia	CL12-27
Arizona	horton creek	34.355	-111.083	A	caudatum_cladeA	HC10-10
Arizona	horton creek	34.355	-111.083	A	caudatum_cladeA	HC6-13
Arizona	horton creek	34.355	-111.083	A	caudatum_cladeA	HC6-15
Arizona	horton creek	34.355	-111.083	A	caudatum_cladeA	HC6-16
Arizona	horton creek	34.355	-111.083	A	caudatum_cladeA	HC6-5
Arizona	horton creek	34.355	-111.083	A	caudatum_cladeA	HC6-7
Arizona	horton creek	34.355	-111.083	A	caudatum_cladeA	HC7-9
Arizona	horton creek	34.355	-111.083	A	caudatum_cladeA	HC8-6a
Arizona	horton creek	34.355	-111.083	A	caudatum_cladeA	HC8-7
Arizona	horton creek	34.355	-111.083	A	caudatum_cladeA	HC9-9a_Large
Arizona	horton creek	34.355	-111.083	B	quindecaurelia	HC6-14
Arizona	horton creek	34.355	-111.083	B	quindecaurelia	HC9-9b
Arizona	Lake Pleasant	33.9042	-112.29	B	caudatum_cladeB	LP3-8
Arizona	Lake Pleasant	33.9042	-112.29	B	caudatum_cladeB	LP6-1
Arizona	Lake Pleasant	33.9042	-112.29	B	caudatum_cladeB	LP6-10
Arizona	Lake Pleasant	33.9042	-112.29	B	caudatum_cladeB	LP6-3
Arizona	Lake Pleasant	33.9042	-112.29	B	caudatum_cladeB	LP7-10
Arizona	Lake Pleasant	33.9042	-112.29	B	caudatum_cladeB	LP7-12
Arizona	Lake Pleasant	33.9042	-112.29	B	caudatum_cladeB	LP7-14
Arizona	Lake Pleasant	33.9042	-112.29	B	caudatum_cladeB	LP7-3
Arizona	Lake Pleasant	33.9042	-112.29	B	caudatum_cladeB	LP7-5a
Arizona	Lake Pleasant	33.9042	-112.29	B	caudatum_cladeB	LP8-12
Arizona	Lake Pleasant	33.9042	-112.29	H	primaurelia_cladeA	LP4-2b
Arizona	Lake Pleasant	33.9042	-112.29	H	primaurelia_cladeA	LP7-4
Arizona	Lake Pleasant	33.9042	-112.29	H	primaurelia_cladeB	LP7-1
Arizona	Lake Pleasant	33.9042	-112.29	H	primaurelia_cladeB	LP8-13
Arizona	Lake Pleasant	33.9042	-112.29	C	triaurelia	LP2-1b
Arizona	Lake Pleasant	33.9042	-112.29	C	triaurelia	LP3-1
Arizona	Lake Pleasant	33.9042	-112.29	C	triaurelia	LP3-6
Arizona	Lake Pleasant	33.9042	-112.29	C	triaurelia	LP6-15
Arizona	Lake Pleasant	33.9042	-112.29	C	triaurelia	LP7-5b
Arizona	Ramsey Canyon Preserve	31.4474	-110.314	A	bursaria	P1-12B
Arizona	Ramsey Canyon Preserve	31.4474	-110.314	A	bursaria	P1-16_B
Arizona	Ramsey Canyon Preserve	31.4474	-110.314	A	bursaria	P1-19B
Arizona	Ramsey Canyon Preserve	31.4474	-110.314	A	bursaria	P1-20_B
Arizona	Ramsey Canyon Preserve	31.4474	-110.314	A	bursaria	P1-21_B
Arizona	Ramsey Canyon Preserve	31.4474	-110.314	A	bursaria	P1-3a_B
Arizona	Ramsey Canyon Preserve	31.4474	-110.314	A	bursaria	P1-7a_(B)
Arizona	Ramsey Canyon Preserve	31.4474	-110.314	A	bursaria	P1-8a(B)
Arizona	Ramsey Canyon Preserve	31.4474	-110.314	A	bursaria	P2-16
Arizona	Ramsey Canyon Preserve	31.4474	-110.314	A	bursaria	P2-20_(B)
Arizona	Ramsey Canyon Preserve	31.4474	-110.314	A	bursaria	P2-4_(B)
Arizona	Ramsey Canyon Preserve	31.4474	-110.314	A	bursaria	P2-6_(B)
Arizona	Ramsey Canyon Preserve	31.4474	-110.314	A	bursaria	P2-7B
Arizona	Ramsey Canyon Preserve	31.4474	-110.314	A	bursaria	P2-9_(B)
Arizona	Ramsey Canyon Preserve	31.4474	-110.314	A	bursaria	P3-16aB
Arizona	Ramsey Canyon Preserve	31.4474	-110.314	A	bursaria	P3-17b
Arizona	Ramsey Canyon Preserve	31.4474	-110.314	A	bursaria	P3-19_(B)
Arizona	Ramsey Canyon Preserve	31.4474	-110.314	A	bursaria	P3-3b_(B)2nd
Arizona	Ramsey Canyon Preserve	31.4474	-110.314	A	bursaria	P3-5a(B)
Arizona	Roosevelt Lake	33.4556	-111.915	K	biaurelia	RL12-10
Arizona	Roosevelt Lake	33.4556	-111.915	J	caudatum_cladeB	RL15-37
Arizona	Roosevelt Lake	33.4556	-111.915	J	caudatum_cladeB	RL15-61
Arizona	Roosevelt Lake	33.4556	-111.915	C	multimicronucleatum	RL6B
Arizona	Roosevelt Lake	33.4556	-111.915	J	primaurelia_cladeB	RL13-15b
Arizona	Roosevelt Lake	33.4556	-111.915	J	primaurelia_cladeB	RL7B
Arizona	Roosevelt Lake	33.4556	-111.915	I	sexaurelia	RL6-2
Arizona	Roosevelt Lake	33.4556	-111.915	B	tribursaria	RL13-_18a_B
Arizona	Roosevelt Lake	33.4556	-111.915	B	tribursaria	RL13-_4a_B
Arizona	Roosevelt Lake	33.4556	-111.915	B	tribursaria	RL14-15b-B
Arizona	Roosevelt Lake	33.4556	-111.915	B	tribursaria	RL14-_9b_B
Arizona	Roosevelt Lake	33.4556	-111.915	B	tribursaria	RL15-14b-B
Arizona	Watson Lake	34.589	-112.417	F	caudatum_cladeA	WL2-3B
Arizona	Watson Lake	34.589	-112.417	F	caudatum_cladeA	WL5-2C
Arizona	Watson Lake	34.589	-112.417	F	caudatum_cladeB	WL1-1C
Arizona	Watson Lake	34.589	-112.417	F	caudatum_cladeB	WL5-6B
Arizona	Wisconsin	42.8864	-89.03	D	multimicronucleatum	SWL_1-25
Arizona	Woods Canyon	34.8148	-111.675	I	biaurelia	WCL3-10
Arizona	Woods Canyon	34.8148	-111.675	E	caudatum_cladeA	WC1-6a
Arizona	Woods Canyon	34.8148	-111.675	E	caudatum_cladeA	WCL_2-10
Arizona	Woods Canyon	34.8148	-111.675	E	caudatum_cladeA	WCL2-11
Arizona	Woods Canyon	34.8148	-111.675	E	caudatum_cladeA	WCL_2-12
Arizona	Woods Canyon	34.8148	-111.675	E	caudatum_cladeA	WCL_2-15
Arizona	Woods Canyon	34.8148	-111.675	E	caudatum_cladeA	WCL_2-4
Arizona	Woods Canyon	34.8148	-111.675	E	caudatum_cladeA	WCL_2-5
Arizona	Woods Canyon	34.8148	-111.675	E	caudatum_cladeA	WCL_2-8
Arizona	Woods Canyon	34.8148	-111.675	E	caudatum_cladeA	WCL3-6
Arizona	Woods Canyon	34.8148	-111.675	E	caudatum_cladeA	WCL5-3
Arizona	Woods Canyon	34.8148	-111.675	E	caudatum_cladeA	WCL5-4
Arizona	Woods Canyon	34.8148	-111.675	E	caudatum_cladeA	WCL8-15
Arizona	Woods Canyon	34.8148	-111.675	D	quindecaurelia	WCL_3-12
Arizona	Woods Canyon	34.8148	-111.675	C	tribursaria	WC9-1b
California		36.7015	-118.756	C	primaurelia_cladeA	CAC1-14
California		36.7015	-118.756	C	primaurelia_cladeA	CAC1-16
California		36.7015	-118.756	C	primaurelia_cladeA	CAC1-17
California		36.7015	-118.756	C	primaurelia_cladeA	CAC1-18
California		36.7015	-118.756	C	primaurelia_cladeA	CAC1-2
California		36.7015	-118.756	C	primaurelia_cladeA	CAC1-21
California		36.7015	-118.756	C	primaurelia_cladeA	CAC1-22
California		36.7015	-118.756	C	primaurelia_cladeA	CAC1-23
California		36.7015	-118.756	C	primaurelia_cladeA	CAC1-25
California		36.7015	-118.756	C	primaurelia_cladeA	CAC1-3
California		36.7015	-118.756	C	primaurelia_cladeA	CAC1-9
China	China	35.0001	105	B	fokini	NJH-QZ
China	China	35.0001	105	B	fokini	NJH-SZ
China	China	35.0001	105	B	fokini	NJH-WN
Germany	Australia	-24.7761	134.755	C	tetraurelia	A4-291
Germany	Australia	-24.7761	134.755	C	tetraurelia	A4-293
Germany	Austria	47.594	14.1246	M	caudatum_cladeA	CO30
Germany	Berkley – California	37.8737	-122.272		tetraurelia	47
Germany	Berkley – California	37.8737	-122.272		tetraurelia	47apo
Germany					biaurelia	294
Germany					biaurelia	A1-4
Germany					biaurelia	M2Hc
Germany	Bloomington – Indiana	39.17	-86.5396		biaurelia	12-I-16
Germany	Bloomington – Indiana	39.17	-86.5396		primaurelia_cladeB	3_III_1
Germany	Bloomington – Indiana	39.17	-86.5396		tetraurelia	116-K
Germany	Brazil	-10.3333	-53.2	K	primaurelia_cladeB	Rio_Lg_Jac_2_II
Germany	Brazil	-10.3333	-53.2		tetraurelia	Brazil_P3
Germany	Ecuador	-1.33977	-79.3667	F	primaurelia_cladeB	Ecuador_A1-9._I
Germany	Ecuador	-1.33977	-79.3667	F	sexaurelia	C131
Germany	Ecuador	-1.33977	-79.3667	F	sexaurelia	Ecuad_6_II
Germany					fokini	Pmmn_MO3C4
Germany	Germany	51.1638	10.4478	B	primaurelia_cladeA	C124
Germany	Germany	51.1638	10.4478	E	sexaurelia	P_6a-131
Germany	Greece	38.9954	21.9877	L	caudatum_cladeB	C171
Germany	Indonesia	-2.48338	117.89	C	sexaurelia	Indo_1_9_II
Germany	Indonesia	-2.48338	117.89	C	sexaurelia	Indon._12.5_I
Germany	Indonesia	-2.48338	117.89	C	sexaurelia	Indon._1.7_I
Germany	Indonesia	-2.48338	117.89	C	sexaurelia	J2
Germany	Israel	30.8124	34.8595	G	biaurelia	P2a.45
Germany	Istanbul	41.0064	28.9759	G	primaurelia_cladeA	G5
Germany	Istanbul	41.0064	28.9759	G	primaurelia_cladeA	Ista_1_d_1(III)
Germany	Istanbul	41.0064	28.9759	G	primaurelia_cladeA	Ista1_d_1_IV
Germany	Istanbul	41.0064	28.9759	G	primaurelia_cladeA	Istanbul-1a-III
Germany	Istanbul	41.0064	28.9759		tetraurelia	Istanbul_2_b_IV_3
Germany	Japan	36.5748	139.239	C	caudatum_cladeB	C139
Germany	Japan	36.5748	139.239	G	sexaurelia	G3
Germany	Krakow – Poland	50.0634	19.9464		tetraurelia	Bapo
Germany	Lake Lemon – Indiana	39.2575	-86.3934		primaurelia_cladeA	14_II_2
Germany	Littlehampton - Australia	-35.0486	138.864		tetraurelia	A30_K
Germany	Madrid – Spain	40.4208	-3.69472		tetraurelia	298_apo
Germany	Monroe Lake – Indiana	39.0336	-86.4747		caudatum_cladeB	6_II_4
Germany	Morioka city – Japan	39.7067	141.153		tetraurelia	169k
Germany	Mozambique	-19.3022	34.9145	D	sexaurelia	Moz_13_C_IX
Germany	Mozambique	-19.3022	34.9145	G	tetraurelia	Moz_13_C_XI
Germany	Opatowice – Poland	52.6036	18.563		biaurelia	Opa
Germany	Panama	8.55956	-81.1308	D	tetraurelia	A4-298
Germany	Russia	64.6863	97.7453	B	sexaurelia	A6-137
Germany	Spain	39.3261	-4.83798	H	biaurelia	P_2a-44
Germany	Spain	39.3261	-4.83798	A	sexaurelia	A6-132
Germany	Spain	39.3261	-4.83798	A	sexaurelia	A6-133
Germany	Spencer - Indiana	39.2867	-86.762		tetraurelia	51_apo
Germany					tetraurelia	198_K_24C
Germany					tetraurelia	290apo
Germany					tetraurelia	298_KC+
Germany					tetraurelia	98apo
Germany					tetraurelia	A30cplus
Germany					tetraurelia	G1
Germany	USA	39.7837	-100.446	A	biaurelia	11_IV_2
Germany	USA	39.7837	-100.446	A	biaurelia	36_I_1
Germany	USA	39.7837	-100.446	A	biaurelia	36-I-2
Germany	USA	39.7837	-100.446	A	biaurelia	4-IV-2
Germany	USA	39.7837	-100.446	A	biaurelia	4_IV_3
Germany	USA	39.7837	-100.446	A	biaurelia	G10
Germany	USA	39.7837	-100.446	A	biaurelia	G11
Germany	USA	39.7837	-100.446	A	biaurelia	G7
Germany	USA	39.7837	-100.446	A	biaurelia	G8
Germany	USA	39.7837	-100.446	A	biaurelia	G9
Germany	USA	39.7837	-100.446	K	caudatum_cladeB	C082
Germany	USA	39.7837	-100.446	M	primaurelia_cladeA	YE_4
Germany	USA	39.7837	-100.446	J	sexaurelia	11_II_7
Germany	USA	39.7837	-100.446	B	tetraurelia	3_III_2
Germany	USA	39.7837	-100.446	B	tetraurelia	A4-116
Japan	Fukushima Daiichi Power Plant	37.4216	141.033	C	caudatum_cladeB	NF_13
Japan	Fukushima Daiichi Power Plant	37.4216	141.033	C	caudatum_cladeB	NF_20
Japan	Fukushima Daiichi Power Plant	37.4216	141.033	C	caudatum_cladeB	NF23
Japan	Fukushima Daiichi Power Plant	37.4216	141.033	C	caudatum_cladeB	NF_3
Japan	Fukushima Daiichi Power Plant	37.4216	141.033	C	caudatum_cladeB	NF4
Japan	Fukushima Daiichi Power Plant	37.4216	141.033	C	caudatum_cladeB	SF_3
Japan	Fukushima Daiichi Power Plant	37.4216	141.033	C	caudatum_cladeB	SF_4
Japan	Fukushima Daiichi Power Plant	37.4216	141.033	C	caudatum_cladeB	SF_5
Japan	Fukushima Daiichi Power Plant	37.4216	141.033	C	caudatum_cladeB	SF_6
Japan	Fukushima Daiichi Power Plant	37.4216	141.033	C	caudatum_cladeB	SF_9
Japan	Germany – Baden-baden	48.7611	8.23996	C	bursaria	BB1
Japan	Japan - Honsyu Island	37.4901	139.836	N	primaurelia_cladeB	YKKWold
Japan	Japan - Honsyu Island	37.4901	139.836	D	tribursaria	Yad1g1N
Nebraska	Marsh Wren Marsh	40.8814	-96.6574	E	bursaria	MW_45
Nebraska	Marsh Wren Marsh	40.8814	-96.6574	A	fokini	MW_11
Nebraska	Marsh Wren Marsh	40.8814	-96.6574	A	fokini	MW_12
Nebraska	Marsh Wren Marsh	40.8814	-96.6574	A	fokini	MW_14
Nebraska	Marsh Wren Marsh	40.8814	-96.6574	A	fokini	MW_15
Nebraska	Marsh Wren Marsh	40.8814	-96.6574	A	fokini	MW_18
Nebraska	Marsh Wren Marsh	40.8814	-96.6574	A	fokini	MW_20
Nebraska	Marsh Wren Marsh	40.8814	-96.6574	A	fokini	MW_21
Nebraska	Marsh Wren Marsh	40.8814	-96.6574	A	fokini	MW_22
Nebraska	Marsh Wren Marsh	40.8814	-96.6574	A	fokini	MW23
Nebraska	Marsh Wren Marsh	40.8814	-96.6574	A	fokini	MW24
Nebraska	Marsh Wren Marsh	40.8814	-96.6574	A	fokini	MW_25
Nebraska	Marsh Wren Marsh	40.8814	-96.6574	A	fokini	MW_26
Nebraska	Marsh Wren Marsh	40.8814	-96.6574	A	fokini	MW_27
Nebraska	Marsh Wren Marsh	40.8814	-96.6574	A	fokini	MW_3
Nebraska	Marsh Wren Marsh	40.8814	-96.6574	A	fokini	MW_30
Nebraska	Marsh Wren Marsh	40.8814	-96.6574	A	fokini	MW_31
Nebraska	Marsh Wren Marsh	40.8814	-96.6574	A	fokini	MW_32
Nebraska	Marsh Wren Marsh	40.8814	-96.6574	A	fokini	MW_33
Nebraska	Marsh Wren Marsh	40.8814	-96.6574	A	fokini	MW_34
Nebraska	Marsh Wren Marsh	40.8814	-96.6574	A	fokini	MW_4
Nebraska	Marsh Wren Marsh	40.8814	-96.6574	A	fokini	MW_5
Nebraska	Marsh Wren Marsh	40.8814	-96.6574	A	fokini	MW_6
Nebraska	Marsh Wren Marsh	40.8814	-96.6574	A	fokini	MW_7
Nebraska	Marsh Wren Marsh	40.8814	-96.6574	A	fokini	MW_8
Nebraska	Marsh Wren Marsh	40.8814	-96.6574	A	fokini	NE1
Nebraska	Marsh Wren Marsh	40.8814	-96.6574	A	fokini	NE3
Nebraska	Marsh Wren Marsh	40.8814	-96.6574	A	fokini	NE4
Nebraska	Marsh Wren Marsh	40.8814	-96.6574	A	fokini	NE8
Nebraska	Marsh Wren Marsh	40.8814	-96.6574	B	multimicronucleatum	MW_40
Nebraska	Marsh Wren Marsh	40.8814	-96.6574	B	multimicronucleatum	MW_42
Nebraska	Marsh Wren Marsh	40.8814	-96.6574	B	multimicronucleatum	NE5
Nebraska	Marsh Wren Marsh	40.8814	-96.6574	A	tribursaria	MW_46
Nebraska					multimicronucleatum	PPP22-17
Nebraska		41.737	-99.5874	E	primaurelia_cladeA	CL_22-7
Nebraska		41.737	-99.5874	E	primaurelia_cladeB	CL_22-10
Nebraska	Spring Creek Pond	40.6929	-96.852	B	bursaria	SC_15_B
Nebraska	Spring Creek Pond	40.6929	-96.852	B	bursaria	SC_22-13B
Nebraska	Spring Creek Pond	40.6929	-96.852	B	bursaria	SC_22-29B
Nebraska	Spring Creek Pond	40.6929	-96.852	B	bursaria	SC_38_B
Nebraska	Spring Creek Pond	40.6929	-96.852	B	bursaria	SC_3_B
Nebraska	Spring Creek Pond	40.6929	-96.852	B	bursaria	SC43B
Nebraska	Spring Creek Pond	40.6929	-96.852	B	bursaria	SC_4B
Nebraska	Spring Creek Pond	40.6929	-96.852	D	caudatum_cladeB	SC22-16
Nebraska	Spring Creek Pond	40.6929	-96.852	D	caudatum_cladeB	SC22-20
Nebraska	Spring Creek Pond	40.6929	-96.852	D	caudatum_cladeB	SC22-22
Nebraska	Spring Creek Pond	40.6929	-96.852	D	caudatum_cladeB	SC22-27
Nebraska	Spring Creek Pond	40.6929	-96.852	D	caudatum_cladeB	SC22-28
Nebraska	Spring Creek Pond	40.6929	-96.852	D	caudatum_cladeB	SC22-36
Nebraska	Spring Creek Pond	40.6929	-96.852	D	caudatum_cladeB	SC22-7
Nebraska	Spring Creek Pond	40.6929	-96.852	D	fokini	SC_22-1
Nebraska	Spring Creek Pond	40.6929	-96.852	D	fokini	SC22-13
Nebraska	Spring Creek Pond	40.6929	-96.852	D	fokini	SC22-19
Nebraska	Spring Creek Pond	40.6929	-96.852	D	fokini	SC22-25
Nebraska	Spring Creek Pond	40.6929	-96.852	D	fokini	SC22-26
Nebraska	Spring Creek Pond	40.6929	-96.852	L	primaurelia_cladeA	SC34B
Nebraska	Spring Creek Pond	40.6929	-96.852	L	primaurelia_cladeB	SC22-12
Nebraska		41.737	-99.5874	B	triaurelia	CL_22-29
Nebraska		41.737	-99.5874	B	triaurelia	CL_22-33
Nebraska		41.737	-99.5874	B	triaurelia	CL_22-37
Nebraska		41.737	-99.5874	B	triaurelia	CL_22-39
New York	Basha Kill Marsh	41.5355	-74.5124	D	biaurelia	BA1C_2
New York	Basha Kill Marsh	41.5355	-74.5124	D	biaurelia	BA2A_1
New York	Basha Kill Marsh	41.5355	-74.5124	D	biaurelia	BA4C_1
New York	Duck Pond	41.7541	-74.1456	F	biaurelia	DP1G_2
New York	Great Sacandaga Lake	43.1107	-74.1989	D	triaurelia	SA1E_1
New York	Yanketown Pond	42.0198	-74.1837	J	biaurelia	YK2H_1

### Sheet: Table S3
gene	category	class
CAK57548	chromatin_remodeling	information
CAK64975	chromatin_remodeling	information
CAK72403	chromatin_remodeling	information
CAK76561	chromatin_remodeling	information
CAK82157	chromatin_remodeling	information
CAK82886	chromatin_remodeling	information
CAK86351	chromatin_remodeling	information
CAK60595	DNA_recombination	information
CAK74663	DNA_recombination	information
CAK91418	DNA_recombination	information
CAK92630	DNA_recombination	information
CAK71151	DNA_repair	information
CAK73253	DNA_repair	information
CAK74056	DNA_repair	information
CAK74231	DNA_repair	information
CAK76121	DNA_repair	information
CAK78752	DNA_repair	information
CAK82278	DNA_repair	information
CAK87605	DNA_repair	information
CAK91338	DNA_repair	information
CAK92582	DNA_repair	information
CAK63966	DNA_replication	information
CAK65748	DNA_replication	information
CAK70624	DNA_replication	information
CAK71325	DNA_replication	information
CAK75903	DNA_replication	information
CAK83276	DNA_replication	information
CAK94315	DNA_replication	information
CAK60755	mRNA_stability	information
CAK80978	mRNA_stability	information
CAK64846	others	information
CAK67453	others	information
CAK69027	others	information
CAK70198	others	information
CAK75860	others	information
CAK75932	others	information
CAK79504	others	information
CAK55883	transcription	information
CAK59895	transcription	information
CAK60543	transcription	information
CAK63036	transcription	information
CAK78511	transcription	information
CAK83130	transcription	information
CAK85896	transcription	information
CAK86572	transcription	information
CAK87127	transcription	information
CAK88620	transcription	information
CAK88984	transcription	information
CAK90308	transcription	information
CAK94726	transcription	information
CAK56055	translation	information
CAK57796	translation	information
CAK60329	translation	information
CAK71443	translation	information
CAK72032	translation	information
CAK74358	translation	information
CAK74547	translation	information
CAK79016	translation	information
CAK80182	translation	information
CAK80342	translation	information
CAK82864	translation	information
CAK82877	translation	information
CAK85075	translation	information
CAK88351	translation	information
CAK90401	translation	information
CAK91419	translation	information
CAK91451	translation	information
CAK55857	nucleic_acid_processing	macromolecule_processing
CAK57618	nucleic_acid_processing	macromolecule_processing
CAK64593	nucleic_acid_processing	macromolecule_processing
CAK72635	nucleic_acid_processing	macromolecule_processing
CAK88583	nucleic_acid_processing	macromolecule_processing
CAK93419	nucleic_acid_processing	macromolecule_processing
CAK56778	protein_catabolism	macromolecule_processing
CAK58228	protein_catabolism	macromolecule_processing
CAK59540	protein_catabolism	macromolecule_processing
CAK60086	protein_catabolism	macromolecule_processing
CAK60424	protein_catabolism	macromolecule_processing
CAK63560	protein_catabolism	macromolecule_processing
CAK65277	protein_catabolism	macromolecule_processing
CAK66893	protein_catabolism	macromolecule_processing
CAK67341	protein_catabolism	macromolecule_processing
CAK68850	protein_catabolism	macromolecule_processing
CAK69420	protein_catabolism	macromolecule_processing
CAK69664	protein_catabolism	macromolecule_processing
CAK70231	protein_catabolism	macromolecule_processing
CAK71114	protein_catabolism	macromolecule_processing
CAK72444	protein_catabolism	macromolecule_processing
CAK73763	protein_catabolism	macromolecule_processing
CAK75240	protein_catabolism	macromolecule_processing
CAK77144	protein_catabolism	macromolecule_processing
CAK77461	protein_catabolism	macromolecule_processing
CAK80028	protein_catabolism	macromolecule_processing
CAK80077	protein_catabolism	macromolecule_processing
CAK83000	protein_catabolism	macromolecule_processing
CAK83734	protein_catabolism	macromolecule_processing
CAK84468	protein_catabolism	macromolecule_processing
CAK86797	protein_catabolism	macromolecule_processing
CAK93068	protein_catabolism	macromolecule_processing
CAK94317	protein_catabolism	macromolecule_processing
CAK94869	protein_catabolism	macromolecule_processing
CAK94991	protein_catabolism	macromolecule_processing
CAK94997	protein_catabolism	macromolecule_processing
CAK80146	protein_folding	macromolecule_processing
CAK81995	protein_folding	macromolecule_processing
CAK91838	protein_folding	macromolecule_processing
CAK59405	protein_modification	macromolecule_processing
CAK61400	protein_modification	macromolecule_processing
CAK62292	protein_modification	macromolecule_processing
CAK86818	protein_modification	macromolecule_processing
CAK88387	protein_modification	macromolecule_processing
CAK61005	amino-acid_metabolism	metabolism
CAK72244	amino-acid_metabolism	metabolism
CAK72696	amino-acid_metabolism	metabolism
CAK81092	amino-acid_metabolism	metabolism
CAK87312	amino-acid_metabolism	metabolism
CAK58641	carbohydrate_metabolism	metabolism
CAK64592	carbohydrate_metabolism	metabolism
CAK65951	carbohydrate_metabolism	metabolism
CAK72422	carbohydrate_metabolism	metabolism
CAK74111	carbohydrate_metabolism	metabolism
CAK93329	carbohydrate_metabolism	metabolism
CAK94942	carbohydrate_metabolism	metabolism
CAK72807	coenzyme_metabolism	metabolism
CAK75986	coenzyme_metabolism	metabolism
CAK80950	coenzyme_metabolism	metabolism
CAK94480	coenzyme_metabolism	metabolism
CAK70872	electron_transport_chain	metabolism
CAK56321	lipid_metabolism	metabolism
CAK57798	lipid_metabolism	metabolism
CAK59722	lipid_metabolism	metabolism
CAK63354	lipid_metabolism	metabolism
CAK66038	lipid_metabolism	metabolism
CAK68889	lipid_metabolism	metabolism
CAK70541	lipid_metabolism	metabolism
CAK73254	lipid_metabolism	metabolism
CAK74271	lipid_metabolism	metabolism
CAK83212	lipid_metabolism	metabolism
CAK83496	lipid_metabolism	metabolism
CAK91242	lipid_metabolism	metabolism
CAK65691	nucleotide_metabolism	metabolism
CAK65823	nucleotide_metabolism	metabolism
CAK74624	nucleotide_metabolism	metabolism
CAK85900	nucleotide_metabolism	metabolism
CAK91407	nucleotide_metabolism	metabolism
CAK57574	others	metabolism
CAK61471	others	metabolism
CAK83649	others	metabolism
CAK93141	others	metabolism
CAK69430	secondary_metabolism	metabolism
CAK74069	secondary_metabolism	metabolism
CAK74379	secondary_metabolism	metabolism
CAK79339	secondary_metabolism	metabolism
CAK65710	sterol_metabolism	metabolism
CAK78763	sterol_metabolism	metabolism
CAK59873	others	others
CAK64604	others	others
CAK75199	others	others
CAK76876	others	others
CAK79554	others	others
CAK82318	others	others
CAK92146	others	others
CAK93993	others	others
CAK57795	homeostasis	sensing_and_response
CAK61754	others	sensing_and_response
CAK70229	others	sensing_and_response
CAK74774	others	sensing_and_response
CAK78988	others	sensing_and_response
CAK88110	oxygen_sensing	sensing_and_response
CAK70109	pH_regulation	sensing_and_response
CAK77257	pH_regulation	sensing_and_response
CAK65577	redox	sensing_and_response
CAK68757	redox	sensing_and_response
CAK70301	redox	sensing_and_response
CAK82265	redox	sensing_and_response
CAK91789	redox	sensing_and_response
CAK67555	response_to_calcium	sensing_and_response
CAK81088	response_to_calcium	sensing_and_response
CAK55814	signaling	sensing_and_response
CAK56701	signaling	sensing_and_response
CAK57136	signaling	sensing_and_response
CAK57283	signaling	sensing_and_response
CAK58813	signaling	sensing_and_response
CAK60521	signaling	sensing_and_response
CAK60642	signaling	sensing_and_response
CAK60696	signaling	sensing_and_response
CAK60878	signaling	sensing_and_response
CAK62252	signaling	sensing_and_response
CAK62457	signaling	sensing_and_response
CAK62556	signaling	sensing_and_response
CAK63421	signaling	sensing_and_response
CAK65153	signaling	sensing_and_response
CAK67798	signaling	sensing_and_response
CAK68171	signaling	sensing_and_response
CAK68880	signaling	sensing_and_response
CAK70051	signaling	sensing_and_response
CAK70423	signaling	sensing_and_response
CAK71442	signaling	sensing_and_response
CAK74007	signaling	sensing_and_response
CAK74077	signaling	sensing_and_response
CAK74625	signaling	sensing_and_response
CAK74897	signaling	sensing_and_response
CAK75719	signaling	sensing_and_response
CAK76378	signaling	sensing_and_response
CAK76481	signaling	sensing_and_response
CAK76885	signaling	sensing_and_response
CAK77429	signaling	sensing_and_response
CAK77708	signaling	sensing_and_response
CAK78629	signaling	sensing_and_response
CAK78958	signaling	sensing_and_response
CAK79934	signaling	sensing_and_response
CAK80035	signaling	sensing_and_response
CAK80260	signaling	sensing_and_response
CAK80924	signaling	sensing_and_response
CAK81348	signaling	sensing_and_response
CAK81935	signaling	sensing_and_response
CAK82057	signaling	sensing_and_response
CAK83132	signaling	sensing_and_response
CAK83148	signaling	sensing_and_response
CAK83516	signaling	sensing_and_response
CAK84045	signaling	sensing_and_response
CAK84908	signaling	sensing_and_response
CAK84927	signaling	sensing_and_response
CAK84939	signaling	sensing_and_response
CAK86497	signaling	sensing_and_response
CAK86529	signaling	sensing_and_response
CAK86930	signaling	sensing_and_response
CAK87758	signaling	sensing_and_response
CAK87940	signaling	sensing_and_response
CAK87941	signaling	sensing_and_response
CAK88086	signaling	sensing_and_response
CAK88621	signaling	sensing_and_response
CAK90859	signaling	sensing_and_response
CAK91447	signaling	sensing_and_response
CAK92724	signaling	sensing_and_response
CAK87042	stress_response	sensing_and_response
CAK61319	cell_adhesion	structure_and_development
CAK56529	cell_cycle	structure_and_development
CAK58283	cell_cycle	structure_and_development
CAK64626	cell_cycle	structure_and_development
CAK77245	cell_cycle	structure_and_development
CAK78975	cell_cycle	structure_and_development
CAK79971	cell_cycle	structure_and_development
CAK84932	cell_cycle	structure_and_development
CAK94118	cell_cycle	structure_and_development
CAK94945	cell_cycle	structure_and_development
CAK60542	cell_motility	structure_and_development
CAK63107	cell_motility	structure_and_development
CAK71251	cell_motility	structure_and_development
CAK74862	cell_motility	structure_and_development
CAK75637	cell_motility	structure_and_development
CAK78938	cell_motility	structure_and_development
CAK80648	cell_motility	structure_and_development
CAK81080	cell_motility	structure_and_development
CAK86819	cell_motility	structure_and_development
CAK91412	cell_motility	structure_and_development
CAK79583	cell_structure	structure_and_development
CAK77369	cytoskeleton	structure_and_development
CAK90774	cytoskeleton	structure_and_development
CAK57797	development	structure_and_development
CAK58162	development	structure_and_development
CAK58612	development	structure_and_development
CAK60459	development	structure_and_development
CAK63105	development	structure_and_development
CAK64274	development	structure_and_development
CAK65033	development	structure_and_development
CAK69215	development	structure_and_development
CAK70904	development	structure_and_development
CAK71858	development	structure_and_development
CAK72155	development	structure_and_development
CAK77330	development	structure_and_development
CAK82367	development	structure_and_development
CAK83630	development	structure_and_development
CAK84075	development	structure_and_development
CAK85729	development	structure_and_development
CAK86647	development	structure_and_development
CAK93177	development	structure_and_development
CAK74776	digestion	structure_and_development
CAK85223	cytoskeleton	structure_and_development
CAK57382	intracellular_transport	transport
CAK58259	intracellular_transport	transport
CAK60094	motor_protein	transport
CAK94021	motor_protein	transport
CAK65380	protein_transport	transport
CAK66660	protein_transport	transport
CAK70300	protein_transport	transport
CAK72375	protein_transport	transport
CAK76366	protein_transport	transport
CAK80015	protein_transport	transport
CAK55878	transmembrane_transport	transport
CAK57569	transmembrane_transport	transport
CAK59111	transmembrane_transport	transport
CAK62319	transmembrane_transport	transport
CAK62622	transmembrane_transport	transport
CAK63347	transmembrane_transport	transport
CAK64013	transmembrane_transport	transport
CAK64671	transmembrane_transport	transport
CAK66619	transmembrane_transport	transport
CAK67717	transmembrane_transport	transport
CAK68282	transmembrane_transport	transport
CAK69322	transmembrane_transport	transport
CAK70527	transmembrane_transport	transport
CAK71284	transmembrane_transport	transport
CAK72050	transmembrane_transport	transport
CAK72839	transmembrane_transport	transport
CAK74218	transmembrane_transport	transport
CAK75361	transmembrane_transport	transport
CAK76708	transmembrane_transport	transport
CAK77301	transmembrane_transport	transport
CAK77703	transmembrane_transport	transport
CAK78750	transmembrane_transport	transport
CAK78931	transmembrane_transport	transport
CAK79428	transmembrane_transport	transport
CAK80458	transmembrane_transport	transport
CAK81936	transmembrane_transport	transport
CAK82127	transmembrane_transport	transport
CAK82509	transmembrane_transport	transport
CAK83402	transmembrane_transport	transport
CAK83492	transmembrane_transport	transport
CAK84933	transmembrane_transport	transport
CAK84990	transmembrane_transport	transport
CAK86955	transmembrane_transport	transport
CAK87633	transmembrane_transport	transport
CAK87874	transmembrane_transport	transport
CAK87993	transmembrane_transport	transport
CAK88167	transmembrane_transport	transport
CAK91421	transmembrane_transport	transport
CAK92474	transmembrane_transport	transport
CAK92730	transmembrane_transport	transport
CAK84873	transport	transport
CAK55741	vesicle_transport	transport
CAK55983	vesicle_transport	transport
CAK57119	vesicle_transport	transport
CAK58638	vesicle_transport	transport
CAK58873	vesicle_transport	transport
CAK61643	vesicle_transport	transport
CAK64212	vesicle_transport	transport
CAK64372	vesicle_transport	transport
CAK66604	vesicle_transport	transport
CAK68964	vesicle_transport	transport
CAK70535	vesicle_transport	transport
CAK70663	vesicle_transport	transport
CAK75629	vesicle_transport	transport
CAK75724	vesicle_transport	transport
CAK76112	vesicle_transport	transport
CAK76276	vesicle_transport	transport
CAK81006	vesicle_transport	transport
CAK83199	vesicle_transport	transport
CAK92015	vesicle_transport	transport
CAK92936	vesicle_transport	transport
CAK93413	vesicle_transport	transport
CAK94248	vesicle_transport	transport
CAK94278	vesicle_transport	transport
